# Acute Sprint Exercise Transcriptome in Human Adipose Tissue: Associations with Growth Hormone

**DOI:** 10.64898/2026.06.01.728459

**Authors:** Mona Esbjörnsson, Håkan C Rundqvist, Barbara Norman, Ted Österlund, Jens Bülow, Eva Jansson

## Abstract

It was hypothesised that sprint exercise induces changes in adipose tissue (AT) gene expression related to lipolysis, and that growth hormone (GH) acts as a stimulus. Twelve healthy males and females perform 3×30-s all-out cycle sprints (SIT) and six unloaded cycling (CON). AT biopsies were performed pre and 2 hours post-exercise. Serum GH response was greater in SIT than CON, but no enrichment of differentially expressed genes (DEGs) related to lipolysis was found in AT. However, the GH-receptor was one of few DEGs in AT with interaction between SIT and CON and exercise-induced changes in expression of the pre-selected GH-related targets, *CISH, PTEN* and *G0S2* were associated with exercise-induced increase in GH. This supports a GH-mediated effect of SIT on lipolysis. In a genome-wide analysis, exercise-induced changes in expression of *ARHGAP24, TAF4B, ARID5B, MIR604* and *MIR938*, were associated with increase in GH. The function of these genes is not well understood, but some relationship to AT has earlier been demonstrated Sex influenced GH-response to exercise and expression of the GH-responsive gene *CISH*. Among the most downregulated genes were the core clock genes *PER1, NR1D1* and *CIART*, which decreased in both SIT and CON. This underscores the necessity to control for diurnal variations and sex in future exercise studies on regulation of AT lipolysis.
