## Supplemental Table 5 for "Acute Sprint Exercise Transcriptome in Human Adipose Tissue: Associations with Growth Hormone"

### Sheet: Table S5
Table S5. Upstream regulators as identified by the IPA-analysis from 77 differentially expressed genes (adjusted P < 0.3) in subcutaneous adipose tissue in SIT (6 females and 6 males) © 2000-2025 QIAGEN. All rights reserved.
Upstream Regulator	Molecule Type	Predicted Activation State	Activation z-score	p-value of overlap	Target Molecules in Dataset
TGFBR2	kinase	Activated	2.613	3.72×10^−04	CCN2,DDIT4,GADD45B,HK2,ID1,ID3,NFKBIA
SB-431542	chemical reagent	Activated	2.595	1.80×10^−07	BMP4,CCN2,GADD45B,HK2,ID1,ID3,MYC,NFKBIA
SOX2	transcription regulator	Activated	2.449	6.94×10^−11	AXIN2,BCL2L1,BMP4,CCN2,CEMIP2,DUSP1,GAB1,GADD45B,HEY1,ID3,KLF6,MYC,NR3C1,NRARP,PCDH18
FAS	transmembrane receptor	Activated	2.332	2.33×10^−05	BCL2L1,CCN2,LTB,NFKBIA,NR3C1,TNFAIP3,TPM1,ZFP36
topotecan	chemical drug	Activated	2.236	5.74×10^−03	GADD45B,MYC,NFKBIA,TNFAIP3,ZFP36
CAPN6	peptidase	Activated	2.236	1.66×10^−05	AXIN2,BMP4,CCN2,ID1,TCF7L2
genistein	chemical drug	Activated	2.226	3.95×10^−05	BCL2L1,CCN2,CEBPA,DUSP1,ID1,MYC,NR3C1,PER1
curcumin	chemical drug	Activated	2.201	9.39×10^−03	BCL2L1,CCN2,CEBPA,MYC,NFKBIA
TCF12	transcription regulator	Activated	2.201	1.41×10^−04	ID3,KLF6,KLF7,RAG2,ZBTB16
PAX5	transcription regulator	Activated	2.177	2.05×10^−08	BCL2L1,HK2,ID3,MYC,NEDD9,NR3C1,RAG2
triptolide	chemical drug	Activated	2.174	1.46×10^−04	BCL2L1,DUSP1,HEY1,HK2,MYC
cyclosporin A	biologic drug	Activated	2.167	1.02×10^−04	BCL2L1,CCN2,DDIT4,ID3,MYC,NFKBIA,NR3C1,TPM1
let-7a-5p (and other miRNAs w/seed GAGGUAG)	mature microRNA	Activated	2.065	5.76×10^−06	ADAMTS15,AXIN2,BCL2L1,CEBPA,CEMIP2,MYC,TPM1
LY294002	chemical drug	Activated	2.031	3.30×10^−08	BCL2L1,CCN2,CEBPA,DUSP1,FLRT2,HES1,HK2,KLF7,MYC,NFKBIA,TNFAIP3,ZBTB16,ZFP36
PXDN	enzyme	Activated	2	8.39×10^−07	DDIT4,DUSP1,KLF6,MYC
PRNP	other	Activated	2	4.13×10^−04	MYC,NFKBIA,TCF7L2,TLE1
FADD	other	Activated	2	1.42×10^−04	GADD45B,KLF6,MYC,TNFAIP3
methylprednisolone	chemical drug	Inhibited	−3.223	4.75×10^−09	CCN2,DDIT4,DUSP1,ENPP2,ID1,ID3,KLF15,MARCKS,MYC,NFKBIA,NR3C1,TNFAIP3,TPM1,ZFP36
poly rI:rC-RNA	biologic drug	Inhibited	−2.960	1.49×10^−05	DDIT4,DUSP1,GADD45B,HK2,KLF6,LTB,MYC,NEDD9,NFKBIA,TCF7L2,TNFAIP3,ZFP36
NFKB (complex)	complex	Inhibited	−2.815	8.09×10^−04	BCL2L1,CCN2,GADD45B,LTB,MYC,NFKBIA,TNFAIP3,ZFP36
GPER1	G-protein coupled receptor	Inhibited	−2.772	1.77×10^−09	CCN2,DDIT4,DUSP1,ERRFI1,MYC,NFKBIA,TNFAIP3,ZFP36
P38 MAPK (family)	group	Inhibited	−2.750	1.95×10^−06	BCL2L1,CCN2,CEBPA,DDIT4,DUSP1,ID3,KLF15,MYC,ZFP36
progesterone	chemical - endogenous mammalian	Inhibited	−2.625	1.51×10^−06	BCL2L1,ENPP2,ERRFI1,HES1,HEY1,ID1,ID3,MYC,NEDD9,NFKBIA,TCF7L2,ZBTB16
tetradecanoylphorbol acetate	chemical drug	Inhibited	−2.606	1.44×10^−11	BCL2L1,BMP4,CCN2,CEBPA,CKM,DDIT4,DUSP1,ERRFI1,GADD45B,HES1,HK2,ID1,ID3,KLF6,LTB,MYC,NFKBIA,NRARP,PCDH18,PER1,TNFAIP3,ZFP36
SMAD3	transcription regulator	Inhibited	−2.591	7.44×10^−11	AXIN2,CCN2,CKM,GADD45B,HEY1,HK2,ID1,ID3,MYC,PCSK5,RAG2,TPM1,ZFP36
INSULIN (family)	group	Inhibited	−2.548	3.42×10^−11	BCL2L1,CCN2,CEBPA,CKM,DDIT4,DUSP1,ENPP2,ERRFI1,HES1,HEY1,HK2,MARCKS,MYC,NFKBIA,NR3C1,PER1,TCF7L2
CSF2	cytokine	Inhibited	−2.522	1.93×10^−04	BCL2L1,HK2,ID3,LTB,MYC,NFKBIA,TNFAIP3,ZFP36
PDGF-BB (complex)	complex	Inhibited	−2.467	1.60×10^−06	BMP4,CCN2,DUSP1,HES1,ID3,KLF6,MYC,TNFAIP3,ZFP36
4-hydroxytamoxifen	chemical drug	Inhibited	−2.404	1.91×10^−15	BCL2L1,CCN2,CEBPA,DDIT4,DUSP1,ERRFI1,GADD45B,HK2,ID3,MYC,NEDD9,NFKBIA,TNFAIP3,TPM1,ZFP36
CD40LG	cytokine	Inhibited	−2.404	4.57×10^−07	BCL2L1,CCN2,DUSP1,HK2,ID3,LTB,MARCKS,MYC,NFKBIA,TNFAIP3
F2	peptidase	Inhibited	−2.404	2.64×10^−04	CCN2,DUSP1,KLF6,MYC,NFKBIA,TNFAIP3
KLF6	transcription regulator	Inhibited	−2.400	2.64×10^−04	BCL2L1,GADD45B,HK2,MYC,NFKBIA,TNFAIP3
PI3K (complex)	complex	Inhibited	−2.399	3.07×10^−06	BCL2L1,CCN2,DDIT4,DUSP1,HK2,MYC,NFKBIA,TNFAIP3
CSF1	cytokine	Inhibited	−2.379	9.73×10^−04	BCL2L1,CEBPA,DUSP1,HK2,MYC,TNFAIP3
CD28	transmembrane receptor	Inhibited	−2.355	8.20×10^−04	BCL2L1,CLK1,HK2,MYC,NFKBIA,TNFAIP3
aldosterone	chemical - endogenous mammalian	Inhibited	−2.242	7.35×10^−08	BMP4,CCN2,CEBPA,DUSP1,NFKBIA,NR3C1,PER1,ZBTB16
RELA	transcription regulator	Inhibited	−2.239	4.40×10^−07	BCL2L1,CCN2,CEMIP2,DUSP1,HES1,ID1,KLF7,LTB,MYC,NFKBIA,TNFAIP3
dexamethasone phosphate	chemical drug	Inhibited	−2.236	1.23×10^−08	DDIT4,DUSP1,ERRFI1,ID3,NFKBIA
PIWIL4	other	Inhibited	−2.236	1.05×10^−04	DUSP1,NEDD9,NFKBIA,TNFAIP3,ZFP36
deferoxamine	chemical drug	Inhibited	−2.219	8.60×10^−04	DUSP1,ERRFI1,GADD45B,HK2,MYC
promegestone	chemical drug	Inhibited	−2.213	4.56×10^−07	BCL2L1,CCN2,CEBPA,MYC,NFKBIA,ZBTB16
TLR4	transmembrane receptor	Inhibited	−2.200	1.85×10^−04	BCL2L1,HK2,KLF7,MYC,NFKBIA,TNFAIP3,TPM1
TLR9	transmembrane receptor	Inhibited	−2.200	1.11×10^−03	BCL2L1,DUSP1,GADD45B,MARCKS,MYC
ATM	kinase	Inhibited	−2.190	1.22×10^−07	BCL2L1,CCN2,DUSP1,GADD45B,HK2,TNFAIP3
GMDS-DT	other	Inhibited	−2.156	1.35×10^−05	AXIN2,BCL2L1,GADD45B,MYC,TCF7L2
PRKCA	kinase	Inhibited	−2.126	7.98×10^−09	BCL2L1,CCN2,HES1,HEY1,ID1,ID3,MYC,NFKBIA
NFKB1	transcription regulator	Inhibited	−2.081	4.96×10^−08	BCL2L1,CCN2,CEBPA,DUSP1,ENPP2,GADD45B,LTB,MYC,NFKBIA,TNFAIP3
dexamethasone	chemical drug	Inhibited	−2.035	1.59×10^−13	ADAMTS15,AXIN2,BCL2L1,CCN2,CEBPA,DDIT4,DUSP1,ERRFI1,FLRT2,GAB1,GADD45B,HES1,HEY1,HK2,ID1,ITPKC,KLF15,KLF6,LTB,MARCKS,MYC,NEDD9,NFKBIA,NR3C1,PCSK5,PER1,ST6GALNAC3,TLE1,TNFAIP3,TPM1,ZBTB16,ZFP36
TNF	cytokine	Inhibited	−2.026	5.50×10^−11	AXIN2,BCL2L1,BMP4,CCN2,CEBPA,CEMIP2,CKM,DDIT4,DUSP1,ENPP2,GAB1,GADD45B,HES1,HEY1,HK2,ID1,ID3,KLF6,KLF7,LTB,MAGI1,MYC,NEDD9,NFKBIA,NR3C1,NRARP,TNFAIP3,ZFP36
EGF	growth factor	Inhibited	−2.026	3.52×10^−07	BCL2L1,CCN2,DUSP1,ERRFI1,GADD45B,HES1,HEY1,ID1,MYC,NRARP,PER1,TNFAIP3,ZFP36
CREB1	transcription regulator	Inhibited	−2.025	5.01×10^−08	BCL2L1,CEBPA,CIART,CSRNP1,DUSP1,ERRFI1,GADD45B,HK2,ID1,KLF7,MYC,PER1,ZFP36
cocaine	chemical drug	Inhibited	−2.000	3.00×10^−03	DUSP1,GADD45B,PER1,TPM1
C5	cytokine	Inhibited	−2.000	6.47×10^−04	BCL2L1,NFKBIA,TNFAIP3,ZFP36
RETNLB	other	Inhibited	−2.000	8.31×10^−05	CCN2,HEY1,KLF15,MYC
NUPR1	transcription regulator	Inhibited	−2.000	9.39×10^−02	HK2,KLF6,MAGI1,MYC
LDB1	transcription regulator	Inhibited	−2.000	2.05×10^−02	AXIN2,RAG2,ST6GALNAC3,TNFAIP3
CD274	transmembrane receptor	Inhibited	−2.000	6.47×10^−04	AXIN2,BCL2L1,CCN2,MYC
