## Supplemental Table 6 for "Acute Sprint Exercise Transcriptome in Human Adipose Tissue: Associations with Growth Hormone"

### Sheet: Table S6
Table S6. Upstream regulators as identified by the IPA-analysis from 136 genes (fold change cut off ±1.6) in subcutaneous adipose tissue in CON (3 females and 3 males). © 2000-2025 QIAGEN. All rights reserved.
Upstream Regulator	Molecule Type	Predicted Activation State	Activation z-score	p-value of overlap	Target Molecules in Dataset
EP4-D	chemical reagent	Activated	2	1.59×10^−04	CCL5,CD226,PRF1,ZBTB16
IRF2BP2	transcription regulator	Activated	2.216	3.09×10^−05	CCL5,CLEC4E,JCHAIN,NKG7,SLA
NFAT5	transcription regulator	Activated	2.287	4.70×10^−05	BCL2A1,CCL5,CTSW,DDIT4,GADD45B,IL7R,ITGAX,KLRK1,NKG7,PTPRC
SOX2	transcription regulator	Activated	2.425	3.52×10^−02	AXIN2,CCL5,CCN2,DUSP1,DUSP4,GADD45B
INSIG1	other	Activated	2	1.66×10^−03	CCL5,CLEC4E,CLEC7A,PRF1
RB1	transcription regulator	Activated	2	1.07×10^−01	CCL5,CCN2,DUSP1,GADD45B,PER1
MYCN	transcription regulator	Activated	2.213	3.07×10^−02	CCN2,DUSP1,DUSP4,EEF2,SPANXD (includes others)
ETV6-RUNX1	fusion gene/product	Activated	2.236	1.57×10^−02	CCL5,DDIT4,PTPRC,SMAD7,TRAC
filgrastim	biologic drug	Activated	2.55	5.94×10^−05	ADGRE3,CCL5,CLEC7A,CTSW,IGKC,KLRF1,KLRK1,MGAM,PPBP,TUBB1
5-fluorouracil	chemical drug	Inhibited	−2.109	5.04×10^−02	APOBEC3B,EEF2,mir-25 (includes others),SLA,SOX4
lipid A	chemical toxicant	Inhibited	−2.000	1.09×10^−04	CCL5,FCGR1A,GADD45B,PTPRC
etoposide	chemical drug	Inhibited	−2.571	1.02×10^−06	APOBEC3B,BCL2A1,CA2,CCL5,DDIT4,DUSP1,DUSP4,GADD45B,KLRK1,PRF1
CARD9	other	Inhibited	−2.000	6.61×10^−06	CCL5,CLEC4E,CLEC7A,FCGR1A
ERK1/2 (family)	group	Inhibited	−2.200	1.55×10^−02	BCL2A1,CCL5,CCN2,DUSP1,DUSP4
P38 MAPK (family)	group	Inhibited	−2.343	6.53×10^−03	CCL5,CCN2,CYP4F3,DDIT4,DUSP1,KLF15
IGE (complex)	complex	Inhibited	−2.927	1.96×10^−05	CCL5,CISH,CLEC4E,CLEC7A,DUSP4,FCGR1A,GADD45B,IL7R,ITGAX
NFKB (complex)	complex	Inhibited	−2.743	6.67×10^−04	BCL2A1,CCL5,CCN2,CLEC4E,FCGR1A,GADD45B,IGK,IGKC,IL7R,SMAD7
INSULIN (family)	group	Inhibited	−2.012	1.51×10^−02	CCL5,CCN2,DDIT4,DUSP1,DUSP4,ENPP2,PER1,SMAD7
INTERFERON ALPHA (family)	group	Inhibited	−2.226	1.21×10^−05	BCL2A1,CCL5,CISH,DDIT4,ENPP2,FCGR1A,IL7R,MEFV,MNDA,NKG7,PRF1,SLA
SLC15A4	transporter	Inhibited	−2.000	3.78×10^−03	BCL2A1,CCL5,JCHAIN,SLA
PIWIL4	other	Inhibited	−2.000	4.93×10^−03	DUSP1,GLT1D1,MEFV,NEDD9
IL33	cytokine	Inhibited	−2.582	1.25×10^−04	CCL5,CISH,CLEC4E,CLEC7A,GADD45B,IL7R,ITGAX,PTPRC,THEMIS2
STING1	ion channel	Inhibited	−2.369	3.99×10^−04	CCL5,DUSP4,FCGR1A,LILRA1,PTPRC,SPANXD (includes others)
STAT1	transcription regulator	Inhibited	−2.207	2.40×10^−03	CCL5,CCN2,FCGR1A,ITGAX,KLRK1,PRF1,SMAD7
CDK (family)	group	Inhibited	−2.000	1.83×10^−05	CCL5,DDIT4,DUSP1,NEDD9
CSF1	cytokine	Inhibited	−2.580	2.71×10^−04	CCL5,CLEC7A,DUSP1,DUSP4,GRAP2,IL7R,ITGAX,PTPRC
ELAVL1	other	Inhibited	−2.400	3.79×10^−03	AXIN2,CCN2,DUSP1,JCHAIN,PTPRC,SOX4
SERPINE1	other	Inhibited	−2.219	7.21×10^−05	CCL5,CCN2,DUSP1,DUSP4,PRF1
CD44	other	Inhibited	−2.219	6.51×10^−03	CCL5,CLEC7A,ITGAX,PPBP,SMAD7
adavosertib	chemical drug	Inhibited	−2.000	1.78×10^−03	CCL5,DUSP4,LILRA1,SPANXD (includes others)
CXCL12	cytokine	Inhibited	−2.236	3.19×10^−03	CA2,CCL5,HCLS1,ITGAX,ZBTB16
IL2	cytokine	Inhibited	−2.215	5.41×10^−08	BCL2A1,CCL5,CISH,CTSW,CXCR1,DDIT4,DUSP1,DUSP4,ENPP2,GADD45B,IL7R,KLRF1,KLRK1,MMP25,PRF1,PTPRC,SLA
TNF	cytokine	Inhibited	−2.740	2.88×10^−05	APOBEC3B,AXIN2,BCL2A1,CA2,CCL5,CCN2,CISH,CLEC4E,CXCR1,DDIT4,DUSP1,DUSP4,ENPP2,GADD45B,IGK,IGKC,IL7R,ITGAX,LUCAT1,MEFV,NEDD9,PTPRC,S100A7,SMAD7,SOX4
MYD88	other	Inhibited	−2.600	9.26×10^−05	AXIN2,CCL5,CISH,DUSP1,IL7R,ITGAX,MEFV,PRF1
CYBB	enzyme	Inhibited	−2.000	9.19×10^−04	CCL5,CCN2,DUSP1,SMAD7
AHR	ligand-dependent nuclear receptor	Inhibited	−2.186	6.17×10^−02	BIN2,CCL5,GRAP2,IL7R,MMP25,NEDD9
IL18	cytokine	Inhibited	−2.378	1.77×10^−07	CCL5,CD226,DDIT4,ENPP2,GADD45B,KLRK1,NKG7,PRF1,RAET1G
SMAD3	transcription regulator	Inhibited	−2.199	2.47×10^−02	AXIN2,CCN2,DUSP4,GADD45B,SMAD7
EGF	growth factor	Inhibited	−2.423	6.28×10^−03	CCN2,CISH,DUSP1,DUSP4,GADD45B,IL7R,PER1,S100A7,SOX4
TNFSF11	cytokine	Inhibited	−2.390	1.76×10^−03	CA2,CCL5,CLEC4E,DUSP1,GADD45B,HCLS1
IL1B	cytokine	Inhibited	−2.313	6.63×10^−04	BCL2A1,CCL5,CCN2,CISH,CXCR1,DDIT4,DUSP1,ENPP2,GADD45B,IL7R,LUCAT1,MEFV,PRF1,SLC25A25,SMAD7
BCL11B	transcription regulator	Inhibited	−2.000	3.41×10^−04	AXIN2,IL7R,SOX4,ZBTB16
TLR3	transmembrane receptor	Inhibited	−2.387	7.39×10^−04	CCL5,DUSP1,GADD45B,KLRK1,mir-25 (includes others),mir-32
cantharidin	chemical drug	Inhibited	−2.000	1.84×10^−01	BCL2A1,FCGR1A,GADD45B,MEFV
atorvastatin	chemical drug	Inhibited	−2.000	2.64×10^−02	CCN2,DUSP1,GADD45B,HBG2
cisplatin	chemical drug	Inhibited	−2.738	2.75×10^−02	APOBEC3B,BCL2A1,CCL5,CCN2,CHFR,DDIT4,DUSP1,DUSP4,GADD45B,mir-32,SLC4A1
poly rI:rC-RNA	biologic drug	Inhibited	−3.073	1.72×10^−04	APOBEC3B,CCL5,CLEC4E,CLEC7A,DDIT4,DUSP1,FCGR1A,GADD45B,IL7R,ITGAX,KLRK1,NEDD9,NKG7
lipopolysaccharide	chemical drug	Inhibited	−3.561	2.78×10^−07	APOBEC3B,AXIN2,BCL2A1,CCL5,CCN2,CHFR,CISH,CLEC4E,CLEC7A,CXCR1,DDIT4,DUSP1,DUSP4,EEF2,ENPP2,FCGR1A,GADD45B,HCLS1,IGKC,IL7R,ITGAX,JCHAIN,KLF15,KLRK1,LILRA2,MEFV,mir-548 (includes others),MMP25,MNDA,PTPRC,SMAD7,THEMIS2,ZBTB16
CYTOKINE (family)	group	Inhibited	−2.000	3.67×10^−03	CCL5,CISH,DUSP1,KLRK1
tetradecanoylphorbol acetate	chemical drug	Inhibited	−2.732	1.41×10^−05	APOBEC3B,BCL2A1,CA2,CCL5,CCN2,CD226,DDIT4,DUSP1,FCGR1A,GADD45B,IL7R,ITGAX,MEFV,PER1,PPBP,PRF1,PTPRC,SOX4
aldosterone	chemical - endogenous mammalian	Inhibited	−2.124	1.27×10^−03	CCL5,CCN2,DUSP1,PER1,ZBTB16
ACTIVIN (family)	group			3.07×10^−02	AXIN2,CCN2,DDIT4,ENPP2
