## Supplemental Table 7 for "Acute Sprint Exercise Transcriptome in Human Adipose Tissue: Associations with Growth Hormone"

### Sheet: Table S7
Table S7. Upstream regulators as identified by the IPA-analysis from 110 differentially expressed genes (adjusted P < 0.1) in subcutaneous adipose tissue in SIT and CON combined (9 females and 9 males). © 2000-2025 QIAGEN. All rights reserved.
Upstream Regulator	Molecule Type	Predicted Activation State	Activation z-score	p-value of overlap	Target Molecules in Dataset
SB-431542	chemical reagent	Activated	2.934	5.88×10^−07	BMP4,CCN2,GADD45B,HK2,ID1,ID3,MYC,NFKBIA,SMAD7,TNFSF10
phytohemagglutinin	chemical drug	Activated	2.63	4.99×10^−03	CXCL12,IL7R,LAMA2,OMG,SELENOP,SOX4,TNFSF10
SERPINF1	other	Activated	2.383	1.11×10^−07	AXIN2,CCN2,CEBPA,G0S2,MYC,NFKBIA,TNFSF10
TGFBR2	kinase	Activated	2.368	6.88×10^−03	CCN2,DDIT4,GADD45B,HK2,ID1,ID3,NFKBIA,SMAD7
SOX2	transcription regulator	Activated	2.31	1.03×10^−08	AXIN2,BMP4,CCN2,CEMIP2,CITED2,CLDN7,CXCL12,DUSP1,DUSP4,ELF1,GAB1,GADD45B,ID3,KLF6,MYC,NR3C1,NRARP,PCDH18
SLC29A1	transporter	Activated	2.236	9.76×10^−06	AXIN2,ID3,IL7R,SOX4,TP53INP1
CITED2	transcription regulator	Activated	2.186	1.83×10^−03	CITED2,DUSP1,GADD45B,KLF6,SLC38A2,TNFAIP3
wortmannin	chemical drug	Activated	2.158	3.08×10^−03	CCN2,CX3CL1,MYC,NFKBIA,TNFSF10,TPM1
FAS	transmembrane receptor	Activated	2.118	3.36×10^−03	CCN2,CDC42EP2,NFKBIA,NR3C1,TNFAIP3,TNFSF10,TPM1,ZFP36
genistein	chemical drug	Activated	2.07	3.32×10^−04	CCN2,CEBPA,CITED2,CX3CL1,CXCL12,DUSP1,ID1,MYC,NR3C1,PER1
infliximab	biologic drug	Activated	2	2.45×10^−03	DDIT4,DUSP4,G0S2,NFKBIA
PXDN	enzyme	Activated	2	1.55×10^−05	DDIT4,DUSP1,KLF6,MYC
TMPRSS2-ERG	fusion gene/product	Activated	2	1.21×10^−02	DDIT4,ID1,ID3,MYC
SERPINB7	other	Activated	2	1.11×10^−02	ADAMTS15,CX3CL1,INHBB,TNFAIP3
FADD	other	Activated	2	2.23×10^−03	GADD45B,KLF6,MYC,TNFAIP3
FOXP3	transcription regulator	Activated	2	8.14×10^−03	DUSP4,IKZF4,IL7R,SMAD7,TNFAIP3
methylprednisolone	chemical drug	Inhibited	−3.324	4.24×10^−10	CCN2,CITED2,CLDN7,DDIT4,DUSP1,ENPP2,FBXO32,G0S2,ID1,ID3,KLF15,LGR4,MYC,NFKBIA,NR3C1,PIM3,TNFAIP3,TPM1,TSC22D3,ZFP36,ZFP36L1
SMAD3	transcription regulator	Inhibited	−3.111	7.05×10^−08	ARHGAP24,AXIN2,CARMN,CCN2,DUSP4,GADD45B,HK2,ID1,ID3,MYC,RHOB,SMAD7,TPM1,ZFP36
GPER1	G-protein coupled receptor	Inhibited	−2.945	3.90×10^−08	CCN2,DDIT4,DUSP1,DUSP4,ERRFI1,MYC,NFKBIA,TNFAIP3,ZFP36
aldosterone	chemical - endogenous mammalian	Inhibited	−2.623	2.22×10^−07	BMP4,CCN2,CEBPA,DUSP1,NFKBIA,NR3C1,PER1,SIRT1,TSC22D3,ZBTB16
NFKB (complex)	complex	Inhibited	−2.622	6.99×10^−05	CCN2,CX3CL1,CXCL12,G0S2,GADD45B,IL7R,MYC,NFKBIA,NR1D1,PIM3,SMAD7,TNFAIP3,TNFSF10,ZFP36
4-hydroxytamoxifen	chemical drug	Inhibited	−2.542	6.98×10^−14	CCN2,CEBPA,CXCL12,DDIT4,DUSP1,DUSP4,ERRFI1,GADD45B,HK2,ID3,IL7R,MYC,NEDD9,NFKBIA,TNFAIP3,TPM1,ZFP36,ZFP36L1
E. coli B5 lipopolysaccharide	chemical - endogenous non-mammalian	Inhibited	−2.525	4.08×10^−06	CEBPA,CX3CL1,DUSP1,ERRFI1,IL7R,INHBB,NFKBIA,RHOB,SELENOP,TNFAIP3
EGF	growth factor	Inhibited	−2.424	2.07×10^−05	CCN2,CLDN7,DUSP1,DUSP4,ERRFI1,GADD45B,HES1,ID1,IL7R,IPO5P1,MYC,PER1,RHOB,SOX4,TNFAIP3,ZFP36
atorvastatin	chemical drug	Inhibited	−2.383	5.31×10^−03	CCN2,DUSP1,GADD45B,RHOB,TSC22D3,ZFP36
IL1B	cytokine	Inhibited	−2.353	1.67×10^−13	BMP4,CCN2,CEBPA,CEMIP2,CSRNP1,CX3CL1,CXCL12,DDIT4,DEPP1,DUSP1,ENPP2,ERRFI1,ETV1,G0S2,GADD45B,HES1,HK2,ID3,IL7R,INHBB,MYC,NFKBIA,NR1D1,OSGIN2,PIM3,RHOB,SELENOP,SIRT1,SLC25A25,SMAD7,SMAD9,TNFAIP3,TNFSF10,TSC22D3,ZFP36
INSULIN (family)	group	Inhibited	−2.347	2.67×10^−08	CCN2,CEBPA,DDIT4,DUSP1,DUSP4,ENPP2,ERRFI1,FBXO32,HES1,HK2,MYC,NFKBIA,NR3C1,PCK1,PER1,SELENOP,SIRT1,SLC38A2,SMAD7,TCF7L2
poly rI:rC-RNA	biologic drug	Inhibited	−2.274	1.78×10^−04	CX3CL1,DDIT4,DUSP1,GADD45B,HK2,IL7R,KLF6,MYC,NEDD9,NFKBIA,PIM3,SLC25A28,TCF7L2,TNFAIP3,TNFSF10,ZFP36
dexamethasone phosphate	chemical drug	Inhibited	−2.236	4.85×10^−07	DDIT4,DUSP1,ERRFI1,ID3,NFKBIA
MAP2K1/2 (family)	group	Inhibited	−2.227	1.63×10^−04	CCN2,DUSP1,DUSP4,HK2,MYC
TGFB1	growth factor	Inhibited	−2.226	1.49×10^−08	ARHGAP24,AXIN2,BMP4,CARMN,CCN2,CEBPA,CITED2,CLDN7,CX3CL1,CXCL12,DDIT4,DUSP1,DUSP4,GADD45B,HES1,HK2,ID1,ID3,IKZF4,INHBB,KLF15,MYC,NEDD9,NFKBIA,RBPMS,RHOB,SMAD7,SOX4,SOX7,SPRY1,TCF7L2,TNFAIP3,TNFSF10,TPM1,TSC22D3,TTC28,ZFP36
CSF1	cytokine	Inhibited	−2.225	6.42×10^−04	CEBPA,DUSP1,DUSP4,HK2,IL7R,JDP2,LGR4,MYC,TNFAIP3
UBR2	enzyme	Inhibited	−2.219	1.14×10^−06	IL7R,KLF6,NR3C1,RHOB,SMAD7
SERPINE1	other	Inhibited	−2.219	3.71×10^−04	CCN2,DUSP1,DUSP4,NFKBIA,ZFP36
everolimus	chemical drug	Inhibited	−2.216	4.98×10^−05	AXIN2,CCN2,CEBPA,DDIT4,MYC
dorsomorphin	chemical - kinase inhibitor	Inhibited	−2.213	1.17×10^−03	ID1,ID3,PCK1,SELENOP,SIRT1
SMAD2	transcription regulator	Inhibited	−2.209	6.66×10^−06	CARMN,CCN2,GADD45B,HES1,ID1,ID3,SMAD7,TPM1
PDGF-BB (complex)	complex	Inhibited	−2.205	2.15×10^−05	BMP4,CCN2,DUSP1,HES1,ID3,KLF6,MYC,RHOB,TNFAIP3,ZFP36,ZFP36L1
NFKB1	transcription regulator	Inhibited	−2.190	7.06×10^−06	CCN2,CEBPA,CX3CL1,DUSP1,ENPP2,GADD45B,IL7R,MYC,NFKBIA,TNFAIP3,TNFSF10
E. coli B4 lipopolysaccharide	chemical toxicant	Inhibited	−2.186	2.41×10^−02	ELF1,HK2,NFKBIA,TNFAIP3,TNFSF10
KLF4	transcription regulator	Inhibited	−2.161	1.53×10^−05	CEBPA,CLDN7,DUSP1,DUSP4,ETV1,HES1,ID3,MYC,PCDH18,SMAD7,TNFSF10
F2	peptidase	Inhibited	−2.154	1.03×10^−04	CCN2,CX3CL1,DUSP1,KLF6,MYC,NFKBIA,RHOB,TNFAIP3,TNFSF10
CSF2	cytokine	Inhibited	−2.135	5.03×10^−02	HK2,ID3,MYC,NFKBIA,PIM3,TNFAIP3,ZFP36
norepinephrine	chemical - endogenous mammalian	Inhibited	−2.132	2.50×10^−04	CCN2,DUSP1,HK2,ID1,NFKBIA,PER1,SMAD7
lipopolysaccharide	chemical drug	Inhibited	−2.115	2.16×10^−10	AXIN2,BMP4,CCN2,CDC42EP2,CEBPA,CEMIP2,CITED2,CX3CL1,CXCL12,DDIT4,DUSP1,DUSP4,ELF1,ENPP2,FBXO32,G0S2,GAB1,GADD45B,HES1,HK2,ID3,IKZF4,IL7R,INHBB,JDP2,KLF15,KLF6,LGR4,MCM10,mir-338 (includes others),MYC,MYL2,NFKBIA,NR3C1,NRARP,RBPMS,RHOB,SELENOP,SIRT1,SLC38A2,SMAD7,SPRY1,TCF7L2,TNFAIP3,TNFSF10,TSC22D3,ZBTB16,ZFP36
HGF	growth factor	Inhibited	−2.046	8.24×10^−09	CCN2,CITED2,DUSP1,DUSP4,ERRFI1,ETV1,GAB1,HES1,HK2,ID1,KLF6,MYC,ORC2,PCK1,RHOB,STC1,TNFAIP3,ZFP36
taurocholic acid	chemical - endogenous mammalian	Inhibited	−2.000	5.25×10^−03	BMP4,GADD45B,IL7R,STC1
clopidogrel	chemical drug	Inhibited	−2.000	2.23×10^−03	CXCL12,HOXA5,KLF15,MYC
cocaine	chemical drug	Inhibited	−2.000	3.58×10^−02	DUSP1,GADD45B,PER1,TPM1
METTL3	enzyme	Inhibited	−2.000	9.25×10^−02	HK2,KLHL26,mir-338 (includes others),MYC
ZFTA-RELA	fusion gene/product	Inhibited	−2.000	1.93×10^−04	CX3CL1,NFKBIA,SMAD7,TNFAIP3
NEDD9	other	Inhibited	−2.000	2.45×10^−03	DDIT4,ERRFI1,PCK1,STC1
HMG20A	transcription regulator	Inhibited	−2.000	7.13×10^−03	CCN2,CX3CL1,ERRFI1,MYC
LDB1	transcription regulator	Inhibited	−2.000	1.72×10^−01	AXIN2,HOXA5,ST6GALNAC3,TNFAIP3
